# High-Speed Multiplexed DNA-PAINT Imaging of Nuclear Organization using an Expanded Sequence Repertoire

**DOI:** 10.1101/2024.12.21.629871

**Authors:** Abhinav Banerjee, Micky Anand, Mansi Srivastava, Vedanth Shree Vidwath, Mahipal Ganji

**Author notes:** Equal contribution (Abhinav Banerjee, Micky Anand).

## Abstract

DNA-Points Accumulation for Imaging in Nanoscale Topography (DNA-PAINT) enables multiplexed super-resolution imaging of biological samples. We expand the repertoire of speed-optimized DNA sequences for DNA-PAINT imaging to drive visualization of as many as twelve targets in a sequential manner with molecular resolution. By implementing Exchange-PAINT protocol, we demonstrate 12-plex super-resolved imaging of docking strand patterned DNA origami nanostructures within four hours with a localization precision of 3 to 5 nm. Using these sequences, we demonstrate 9-plex super-resolution imaging of diverse nuclear targets within four hours. Further, we present a comprehensive analysis pipeline to quantify nanoscale chromatin in single cells. The combination of multiplexed imaging and analysis pipeline enabled us to reveal the loss of chromatin contacts with nuclear speckles upon global transcription inhibition. This work highlights the versatility of our approach to simultaneously image multiple targets at accelerated speeds while maintaining precise spatial localization for each target, enabling in depth mapping of the nuclear landscape. These speed-optimized imager sequences for high multiplexed super-resolution imaging will drive its further adoption for diverse cellular imaging applications.
