## supplementary table 1 for "High-Speed Multiplexed DNA-PAINT Imaging of Nuclear Organization using an Expanded Sequence Repertoire"

### Sheet: Staple_Sequence
Name	Sequence	Manufacturer
Blank Staples
21[32]23[31]BLK	TTTTCACTCAAAGGGCGAAAAACCATCACC	Sigma
19[32]21[31]BLK	GTCGACTTCGGCCAACGCGCGGGGTTTTTC	Sigma
17[32]19[31]BLK	TGCATCTTTCCCAGTCACGACGGCCTGCAG	Sigma
15[32]17[31]BLK	TAATCAGCGGATTGACCGTAATCGTAACCG	Sigma
13[32]15[31]BLK	AACGCAAAATCGATGAACGGTACCGGTTGA	Sigma
11[32]13[31]BLK	AACAGTTTTGTACCAAAAACATTTTATTTC	Sigma
9[32]11[31]BLK	TTTACCCCAACATGTTTTAAATTTCCATAT	Sigma
7[32]9[31]BLK	TTTAGGACAAATGCTTTAAACAATCAGGTC	Sigma
5[32]7[31]BLK	CATCAAGTAAAACGAACTAACGAGTTGAGA	Sigma
3[32]5[31]BLK	AATACGTTTGAAAGAGGACAGACTGACCTT	Sigma
1[32]3[31]BLK	AGGCTCCAGAGGCTTTGAGGACACGGGTAA	Sigma
0[47]1[31]BLK	AGAAAGGAACAACTAAAGGAATTCAAAAAAA	Sigma
23[32]22[48]BLK	CAAATCAAGTTTTTTGGGGTCGAAACGTGGA	Sigma
20[47]18[48]BLK	TTAATGAACTAGAGGATCCCCGGGGGGTAACG	Sigma
18[47]16[48]BLK	CCAGGGTTGCCAGTTTGAGGGGACCCGTGGGA	Sigma
16[47]14[48]BLK	ACAAACGGAAAAGCCCCAAAAACACTGGAGCA	Sigma
12[47]10[48]BLK	TAAATCGGGATTCCCAATTCTGCGATATAATG	Sigma
10[47]8[48]BLK	CTGTAGCTTGACTATTATAGTCAGTTCATTGA	Sigma
8[47]6[48]BLK	ATCCCCCTATACCACATTCAACTAGAAAAATC	Sigma
4[47]2[48]BLK	GACCAACTAATGCCACTACGAAGGGGGTAGCA	Sigma
2[47]0[48]BLK	ACGGCTACAAAAGGAGCCTTTAATGTGAGAAT	Sigma
21[56]23[63]BLK	AGCTGATTGCCCTTCAGAGTCCACTATTAAAGGGTGCCGT	Sigma
15[64]18[64]BLK	GTATAAGCCAACCCGTCGGATTCTGACGACAGTATCGGCCGCAAGGCG	Sigma
13[64]15[63]BLK	TATATTTTGTCATTGCCTGAGAGTGGAAGATT	Sigma
11[64]13[63]BLK	GATTTAGTCAATAAAGCCTCAGAGAACCCTCA	Sigma
9[64]11[63]BLK	CGGATTGCAGAGCTTAATTGCTGAAACGAGTA	Sigma
7[56]9[63]BLK	ATGCAGATACATAACGGGAATCGTCATAAATAAAGCAAAG	Sigma
1[64]4[64]BLK	TTTATCAGGACAGCATCGGAACGACACCAACCTAAAACGAGGTCAATC	Sigma
0[79]1[63]BLK	ACAACTTTCAACAGTTTCAGCGGATGTATCGG	Sigma
23[64]22[80]BLK	AAAGCACTAAATCGGAACCCTAATCCAGTT	Sigma
22[79]20[80]BLK	TGGAACAACCGCCTGGCCCTGAGGCCCGCT	Sigma
20[79]18[80]BLK	TTCCAGTCGTAATCATGGTCATAAAAGGGG	Sigma
18[79]16[80]BLK	GATGTGCTTCAGGAAGATCGCACAATGTGA	Sigma
16[79]14[80]BLK	GCGAGTAAAAATATTTAAATTGTTACAAAG	Sigma
14[79]12[80]BLK	GCTATCAGAAATGCAATGCCTGAATTAGCA	Sigma
12[79]10[80]BLK	AAATTAAGTTGACCATTAGATACTTTTGCG	Sigma
10[79]8[80]BLK	GATGGCTTATCAAAAAGATTAAGAGCGTCC	Sigma
8[79]6[80]BLK	AATACTGCCCAAAAGGAATTACGTGGCTCA	Sigma
6[79]4[80]BLK	TTATACCACCAAATCAACGTAACGAACGAG	Sigma
4[79]2[80]BLK	GCGCAGACAAGAGGCAAAAGAATCCCTCAG	Sigma
2[79]0[80]BLK	CAGCGAAACTTGCTTTCGAGGTGTTGCTAA	Sigma
21[96]23[95]BLK	AGCAAGCGTAGGGTTGAGTGTTGTAGGGAGCC	Sigma
19[96]21[95]BLK	CTGTGTGATTGCGTTGCGCTCACTAGAGTTGC	Sigma
17[96]19[95]BLK	GCTTTCCGATTACGCCAGCTGGCGGCTGTTTC	Sigma
15[96]17[95]BLK	ATATTTTGGCTTTCATCAACATTATCCAGCCA	Sigma
13[96]15[95]BLK	TAGGTAAACTATTTTTGAGAGATCAAACGTTA	Sigma
11[96]13[95]BLK	AATGGTCAACAGGCAAGGCAAAGAGTAATGTG	Sigma
9[96]11[95]BLK	CGAAAGACTTTGATAAGAGGTCATATTTCGCA	Sigma
7[96]9[95]BLK	TAAGAGCAAATGTTTAGACTGGATAGGAAGCC	Sigma
5[96]7[95]BLK	TCATTCAGATGCGATTTTAAGAACAGGCATAG	Sigma
3[96]5[95]BLK	ACACTCATCCATGTTACTTAGCCGAAAGCTGC	Sigma
1[96]3[95]BLK	AAACAGCTTTTTGCGGGATCGTCAACACTAAA	Sigma
0[111]1[95]BLK	TAAATGAATTTTCTGTATGGGATTAATTTCTT	Sigma
23[96]22[112]BLK	CCCGATTTAGAGCTTGACGGGGAAAAAGAATA	Sigma
20[111]18[112]BLK	CACATTAAAATTGTTATCCGCTCATGCGGGCC	Sigma
18[111]16[112]BLK	TCTTCGCTGCACCGCTTCTGGTGCGGCCTTCC	Sigma
16[111]14[112]BLK	TGTAGCCATTAAAATTCGCATTAAATGCCGGA	Sigma
12[111]10[112]BLK	TAAATCATATAACCTGTTTAGCTAACCTTTAA	Sigma
10[111]8[112]BLK	TTGCTCCTTTCAAATATCGCGTTTGAGGGGGT	Sigma
8[111]6[112]BLK	AATAGTAAACACTATCATAACCCTCATTGTGA	Sigma
4[111]2[112]BLK	GACCTGCTCTTTGACCCCCAGCGAGGGAGTTA	Sigma
2[111]0[112]BLK	AAGGCCGCTGATACCGATAGTTGCGACGTTAG	Sigma
21[120]23[127]BLK	CCCAGCAGGCGAAAAATCCCTTATAAATCAAGCCGGCG	Sigma
15[128]18[128]BLK	TAAATCAAAATAATTCGCGTCTCGGAAACCAGGCAAAGGGAAGG	Sigma
13[128]15[127]BLK	GAGACAGCTAGCTGATAAATTAATTTTTGT	Sigma
11[128]13[127]BLK	TTTGGGGATAGTAGTAGCATTAAAAGGCCG	Sigma
9[128]11[127]BLK	GCTTCAATCAGGATTAGAGAGTTATTTTCA	Sigma
7[120]9[127]BLK	CGTTTACCAGACGACAAAGAAGTTTTGCCATAATTCGA	Sigma
1[128]4[128]BLK	TGACAACTCGCTGAGGCTTGCATTATACCAAGCGCGATGATAAA	Sigma
0[143]1[127]BLK	TCTAAAGTTTTGTCGTCTTTCCAGCCGACAA	Sigma
21[160]22[144]BLK	TCAATATCGAACCTCAAATATCAATTCCGAAA	Sigma
19[160]20[144]BLK	GCAATTCACATATTCCTGATTATCAAAGTGTA	Sigma
17[160]18[144]BLK	AGAAAACAAAGAAGATGATGAAACAGGCTGCG	Sigma
15[160]16[144]BLK	ATCGCAAGTATGTAAATGCTGATGATAGGAAC	Sigma
13[160]14[144]BLK	GTAATAAGTTAGGCAGAGGCATTTATGATATT	Sigma
11[160]12[144]BLK	CCAATAGCTCATCGTAGGAATCATGGCATCAA	Sigma
9[160]10[144]BLK	AGAGAGAAAAAAATGAAAATAGCAAGCAAACT	Sigma
7[160]8[144]BLK	TTATTACGAAGAACTGGCATGATTGCGAGAGG	Sigma
5[160]6[144]BLK	GCAAGGCCTCACCAGTAGCACCATGGGCTTGA	Sigma
3[160]4[144]BLK	TTGACAGGCCACCACCAGAGCCGCGATTTGTA	Sigma
1[160]2[144]BLK	TTAGGATTGGCTGAGACTCCTCAATAACCGAT	Sigma
0[175]0[144]BLK	TCCACAGACAGCCCTCATAGTTAGCGTAACGA	Sigma
23[128]23[159]BLK	AACGTGGCGAGAAAGGAAGGGAAACCAGTAA	Sigma
22[143]21[159]BLK	TCGGCAAATCCTGTTTGATGGTGGACCCTCAA	Sigma
20[143]19[159]BLK	AAGCCTGGTACGAGCCGGAAGCATAGATGATG	Sigma
18[143]17[159]BLK	CAACTGTTGCGCCATTCGCCATTCAAACATCA	Sigma
16[143]15[159]BLK	GCCATCAAGCTCATTTTTTAACCACAAATCCA	Sigma
14[143]13[159]BLK	CAACCGTTTCAAATCACCATCAATTCGAGCCA	Sigma
12[143]11[159]BLK	TTCTACTACGCGAGCTGAAAAGGTTACCGCGC	Sigma
10[143]9[159]BLK	CCAACAGGAGCGAACCAGACCGGAGCCTTTAC	Sigma
8[143]7[159]BLK	CTTTTGCAGATAAAAACCAAAATAAAGACTCC	Sigma
6[143]5[159]BLK	GATGGTTTGAACGAGTAGTAAATTTACCATTA	Sigma
4[143]3[159]BLK	TCATCGCCAACAAAGTACAACGGACGCCAGCA	Sigma
2[143]1[159]BLK	ATATTCGGAACCATCGCCCACGCAGAGAAGGA	Sigma
23[160]22[176]BLK	TAAAAGGGACATTCTGGCCAACAAAGCATC	Sigma
20[175]18[176]BLK	ATTATCATTCAATATAATCCTGACAATTAC	Sigma
18[175]16[176]BLK	CTGAGCAAAAATTAATTACATTTTGGGTTA	Sigma
16[175]14[176]BLK	TATAACTAACAAAGAACGCGAGAACGCCAA	Sigma
12[175]10[176]BLK	TTTTATTTAAGCAAATCAGATATTTTTTGT	Sigma
10[175]8[176]BLK	TTAACGTCTAACATAAAAACAGGTAACGGA	Sigma
8[175]6[176]BLK	ATACCCAACAGTATGTTAGCAAATTAGAGC	Sigma
4[175]2[176]BLK	CACCAGAAAGGTTGAGGCAGGTCATGAAAG	Sigma
2[175]0[176]BLK	TATTAAGAAGCGGGGTTTTGCTCGTAGCAT	Sigma
21[184]23[191]BLK	TCAACAGTTGAAAGGAGCAAATGAAAAATCTAGAGATAGA	Sigma
15[192]18[192]BLK	TCAAATATAACCTCCGGCTTAGGTAACAATTTCATTTGAAGGCGAATT	Sigma
13[192]15[191]BLK	GTAAAGTAATCGCCATATTTAACAAAACTTTT	Sigma
11[192]13[191]BLK	TATCCGGTCTCATCGAGAACAAGCGACAAAAG	Sigma
9[192]11[191]BLK	TTAGACGGCCAAATAAGAAACGATAGAAGGCT	Sigma
7[184]9[191]BLK	CGTAGAAAATACATACCGAGGAAACGCAATAAGAAGCGCA	Sigma
1[192]4[192]BLK	GCGGATAACCTATTATTCTGAAACAGACGATTGGCCTTGAAGAGCCAC	Sigma
0[207]1[191]BLK	TCACCAGTACAAACTACAACGCCTAGTACCAG	Sigma
23[192]22[208]BLK	ACCCTTCTGACCTGAAAGCGTAAGACGCTGAG	Sigma
22[207]20[208]BLK	AGCCAGCAATTGAGGAAGGTTATCATCATTTT	Sigma
20[207]18[208]BLK	GCGGAACATCTGAATAATGGAAGGTACAAAAT	Sigma
18[207]16[208]BLK	CGCGCAGATTACCTTTTTTAATGGGAGAGACT	Sigma
16[207]14[208]BLK	ACCTTTTTATTTTAGTTAATTTCATAGGGCTT	Sigma
14[207]12[208]BLK	AATTGAGAATTCTGTCCAGACGACTAAACCAA	Sigma
12[207]10[208]BLK	GTACCGCAATTCTAAGAACGCGAGTATTATTT	Sigma
10[207]8[208]BLK	ATCCCAATGAGAATTAACTGAACAGTTACCAG	Sigma
8[207]6[208]BLK	AAGGAAACATAAAGGTGGCAACATTATCACCG	Sigma
6[207]4[208]BLK	TCACCGACGCACCGTAATCAGTAGCAGAACCG	Sigma
4[207]2[208]BLK	CCACCCTCTATTCACAAACAAATACCTGCCTA	Sigma
2[207]0[208]BLK	TTTCGGAAGTGCCGTCGAGAGGGTGAGTTTCG	Sigma
21[224]23[223]BLK	CTTTAGGGCCTGCAACAGTGCCAATACGTG	Sigma
19[224]21[223]BLK	CTACCATAGTTTGAGTAACATTTAAAATAT	Sigma
17[224]19[223]BLK	CATAAATCTTTGAATACCAAGTGTTAGAAC	Sigma
15[224]17[223]BLK	CCTAAATCAAAATCATAGGTCTAAACAGTA	Sigma
13[224]15[223]BLK	ACAACATGCCAACGCTCAACAGTCTTCTGA	Sigma
11[224]13[223]BLK	GCGAACCTCCAAGAACGGGTATGACAATAA	Sigma
9[224]11[223]BLK	AAAGTCACAAAATAAACAGCCAGCGTTTTA	Sigma
7[224]9[223]BLK	AACGCAAAGATAGCCGAACAAACCCTGAAC	Sigma
5[224]7[223]BLK	TCAAGTTTCATTAAAGGTGAATATAAAAGA	Sigma
3[224]5[223]BLK	TTAAAGCCAGAGCCGCCACCCTCGACAGAA	Sigma
1[224]3[223]BLK	GTATAGCAAACAGTTAATGCCCAATCCTCA	Sigma
0[239]1[223]BLK	AGGAACCCATGTACCGTAACACTTGATATAA	Sigma
23[224]22[240]BLK	GCACAGACAATATTTTTGAATGGGGTCAGTA	Sigma
20[239]18[240]BLK	ATTTTAAAATCAAAATTATTTGCACGGATTCG	Sigma
18[239]16[240]BLK	CCTGATTGCAATATATGTGAGTGATCAATAGT	Sigma
16[239]14[240]BLK	GAATTTATTTAATGGTTTGAAATATTCTTACC	Sigma
12[239]10[240]BLK	CTTATCATTCCCGACTTGCGGGAGCCTAATTT	Sigma
10[239]8[240]BLK	GCCAGTTAGAGGGTAATTGAGCGCTTTAAGAA	Sigma
8[239]6[240]BLK	AAGTAAGCAGACACCACGGAATAATATTGACG	Sigma
4[239]2[240]BLK	GCCTCCCTCAGAATGGAAAGCGCAGTAACAGT	Sigma
2[239]0[240]BLK	GCCCGTATCCGGAATAGGTGTATCAGCCCAAT	Sigma
21[248]23[255]BLK	AGATTAGAGCCGTCAAAAAACAGAGGTGAGGCCTATTAGT	Sigma
15[256]18[256]BLK	GTGATAAAAAGACGCTGAGAAGAGATAACCTTGCTTCTGTTCGGGAGA	Sigma
13[256]15[255]BLK	GTTTATCAATATGCGTTATACAAACCGACCGT	Sigma
11[256]13[255]BLK	GCCTTAAACCAATCAATAATCGGCACGCGCCT	Sigma
9[256]11[255]BLK	GAGAGATAGAGCGTCTTTCCAGAGGTTTTGAA	Sigma
7[248]9[255]BLK	GTTTATTTTGTCACAATCTTACCGAAGCCCTTTAATATCA	Sigma
1[256]4[256]BLK	CAGGAGGTGGGGTCAGTGCCTTGAGTCTCTGAATTTACCGGGAACCAG	Sigma
0[271]1[255]BLK	CCACCCTCATTTTCAGGGATAGCAACCGTACT	Sigma
23[256]22[272]BLK	CTTTAATGCGCGAACTGATAGCCCCACCAG	Sigma
22[271]20[272]BLK	CAGAAGATTAGATAATACATTTGTCGACAA	Sigma
20[271]18[272]BLK	CTCGTATTAGAAATTGCGTAGATACAGTAC	Sigma
18[271]16[272]BLK	CTTTTACAAAATCGTCGCTATTAGCGATAG	Sigma
16[271]14[272]BLK	CTTAGATTTAAGGCGTTAAATAAAGCCTGT	Sigma
14[271]12[272]BLK	TTAGTATCACAATAGATAAGTCCACGAGCA	Sigma
12[271]10[272]BLK	TGTAGAAATCAAGATTAGTTGCTCTTACCA	Sigma
10[271]8[272]BLK	ACGCTAACACCCACAAGAATTGAAAATAGC	Sigma
8[271]6[272]BLK	AATAGCTATCAATAGAAAATTCAACATTCA	Sigma
6[271]4[272]BLK	ACCGATTGTCGGCATTTTCGGTCATAATCA	Sigma
4[271]2[272]BLK	AAATCACCTTCCAGTAAGCGTCAGTAATAA	Sigma
2[271]0[272]BLK	GTTTTAACTTAGTACCGCCACCCAGAGCCA	Sigma
Biotin Staples
18[63]20[56]BIOTIN	[BTN]ATTAAGTTTACCGAGCTCGAATTCGGGAAACCTGTCGTGC	Sigma
4[63]6[56]BIOTIN	[BTN]ATAAGGGAACCGGATATTCATTACGTCAGGACGTTGGGAA	Sigma
18[127]20[120]BIOTIN	[BTN]GCGATCGGCAATTCCACACAACAGGTGCCTAATGAGTG	Sigma
4[127]6[120]BIOTIN	[BTN]TTGTGTCGTGACGAGAAACACCAAATTTCAACTTTAAT	Sigma
18[191]20[184]BIOTIN	[BTN]ATTCATTTTTGTTTGGATTATACTAAGAAACCACCAGAAG	Sigma
4[191]6[184]BIOTIN	[BTN]CACCCTCAGAAACCATCGATAGCATTGAGCCATTTGGGAA	Sigma
18[255]20[248]BIOTIN	[BTN]AACAATAACGTAAAACAGAAATAAAAATCCTTTGCCCGAA	Sigma
4[255]6[248]BIOTIN	[BTN]AGCCACCACTGTAGCGCGTTTTCAAGGGAGGGAAGGTAAA	Sigma
Note: [BTN] Biotin modification for attachment of origamis on the surface.
R1×5 Docking Strand Staples
22[47]20[48]R1×5	CTCCAACGCAGTGAGACGGGCAACCAGCTGCA TT TCCTCCTCCTCCTCCTCCT	Sigma
14[47]12[48]R1×5	AACAAGAGGGATAAAAATTTTTAGCATAAAGC TT TCCTCCTCCTCCTCCTCCT	Sigma
6[47]4[48]R1×5	TACGTTAAAGTAATCTTGACAAGAACCGAACT TT TCCTCCTCCTCCTCCTCCT	Sigma
22[111]20[112]R1×5	GCCCGAGAGTCCACGCTGGTTTGCAGCTAACT TT TCCTCCTCCTCCTCCTCCT	Sigma
14[111]12[112]R1×5	GAGGGTAGGATTCAAAAGGGTGAGACATCCAA TT TCCTCCTCCTCCTCCTCCT	Sigma
6[111]4[112]R1×5	ATTACCTTTGAATAAGGCTTGCCCAAATCCGC TT TCCTCCTCCTCCTCCTCCT	Sigma
22[175]20[176]R1×5	ACCTTGCTTGGTCAGTTGGCAAAGAGCGGA TT TCCTCCTCCTCCTCCTCCT	Sigma
14[175]12[176]R1×5	CATGTAATAGAATATAAAGTACCAAGCCGT TT TCCTCCTCCTCCTCCTCCT	Sigma
6[175]4[176]R1×5	CAGCAAAAGGAAACGTCACCAATGAGCCGC TT TCCTCCTCCTCCTCCTCCT	Sigma
22[239]20[240]R1×5	TTAACACCAGCACTAACAACTAATCGTTATTA TT TCCTCCTCCTCCTCCTCCT	Sigma
14[239]12[240]R1×5	AGTATAAAGTTCAGCTAATGCAGATGTCTTTC TT TCCTCCTCCTCCTCCTCCT	Sigma
6[239]4[240]R1×5	GAAATTATTGCCTTTAGCGTCAGACCGGAACC TT TCCTCCTCCTCCTCCTCCT	Sigma
R2×5 Docking Strand Staples
22[47]20[48]R2×5	CTCCAACGCAGTGAGACGGGCAACCAGCTGCA TT ACCACCACCACCACCACCA	Sigma
14[47]12[48]R2×5	AACAAGAGGGATAAAAATTTTTAGCATAAAGC TT ACCACCACCACCACCACCA	Sigma
6[47]4[48]R2×5	TACGTTAAAGTAATCTTGACAAGAACCGAACT TT ACCACCACCACCACCACCA	Sigma
22[111]20[112]R2×5	GCCCGAGAGTCCACGCTGGTTTGCAGCTAACT TT ACCACCACCACCACCACCA	Sigma
14[111]12[112]R2×5	GAGGGTAGGATTCAAAAGGGTGAGACATCCAA TT ACCACCACCACCACCACCA	Sigma
6[111]4[112]R2×5	ATTACCTTTGAATAAGGCTTGCCCAAATCCGC TT ACCACCACCACCACCACCA	Sigma
22[175]20[176]R2×5	ACCTTGCTTGGTCAGTTGGCAAAGAGCGGA TT ACCACCACCACCACCACCA	Sigma
14[175]12[176]R2×5	CATGTAATAGAATATAAAGTACCAAGCCGT TT ACCACCACCACCACCACCA	Sigma
6[175]4[176]R2×5	CAGCAAAAGGAAACGTCACCAATGAGCCGC TT ACCACCACCACCACCACCA	Sigma
22[239]20[240]R2×5	TTAACACCAGCACTAACAACTAATCGTTATTA TT ACCACCACCACCACCACCA	Sigma
14[239]12[240]R2×5	AGTATAAAGTTCAGCTAATGCAGATGTCTTTC TT ACCACCACCACCACCACCA	Sigma
6[239]4[240]R2×5	GAAATTATTGCCTTTAGCGTCAGACCGGAACC TT ACCACCACCACCACCACCA	Sigma
R3×7 Docking Strand Staples
22[47]20[48]R3×7	CTCCAACGCAGTGAGACGGGCAACCAGCTGCA TT CTCTCTCTCTCTCTCTCTC	Sigma
14[47]12[48]R3×7	AACAAGAGGGATAAAAATTTTTAGCATAAAGC TT CTCTCTCTCTCTCTCTCTC	Sigma
6[47]4[48]R3×7	TACGTTAAAGTAATCTTGACAAGAACCGAACT TT CTCTCTCTCTCTCTCTCTC	Sigma
22[111]20[112]R3×7	GCCCGAGAGTCCACGCTGGTTTGCAGCTAACT TT CTCTCTCTCTCTCTCTCTC	Sigma
14[111]12[112]R3×7	GAGGGTAGGATTCAAAAGGGTGAGACATCCAA TT CTCTCTCTCTCTCTCTCTC	Sigma
6[111]4[112]R3×7	ATTACCTTTGAATAAGGCTTGCCCAAATCCGC TT CTCTCTCTCTCTCTCTCTC	Sigma
22[175]20[176]R3×7	ACCTTGCTTGGTCAGTTGGCAAAGAGCGGA TT CTCTCTCTCTCTCTCTCTC	Sigma
14[175]12[176]R3×7	CATGTAATAGAATATAAAGTACCAAGCCGT TT CTCTCTCTCTCTCTCTCTC	Sigma
6[175]4[176]R3×7	CAGCAAAAGGAAACGTCACCAATGAGCCGC TT CTCTCTCTCTCTCTCTCTC	Sigma
22[239]20[240]R3×7	TTAACACCAGCACTAACAACTAATCGTTATTA TT CTCTCTCTCTCTCTCTCTC	Sigma
14[239]12[240]R3×7	AGTATAAAGTTCAGCTAATGCAGATGTCTTTC TT CTCTCTCTCTCTCTCTCTC	Sigma
6[239]4[240]R3×7	GAAATTATTGCCTTTAGCGTCAGACCGGAACC TT CTCTCTCTCTCTCTCTCTC	Sigma
R4×7 Docking Strand Staples
22[47]20[48]R4×7	CTCCAACGCAGTGAGACGGGCAACCAGCTGCA TT CACACACACACACACACAC	Sigma
14[47]12[48]R4×7	AACAAGAGGGATAAAAATTTTTAGCATAAAGC TT CACACACACACACACACAC	Sigma
6[47]4[48]R4×7	TACGTTAAAGTAATCTTGACAAGAACCGAACT TT CACACACACACACACACAC	Sigma
22[111]20[112]R4×7	GCCCGAGAGTCCACGCTGGTTTGCAGCTAACT TT CACACACACACACACACAC	Sigma
14[111]12[112]R4×7	GAGGGTAGGATTCAAAAGGGTGAGACATCCAA TT CACACACACACACACACAC	Sigma
6[111]4[112]R4×7	ATTACCTTTGAATAAGGCTTGCCCAAATCCGC TT CACACACACACACACACAC	Sigma
22[175]20[176]R4×7	ACCTTGCTTGGTCAGTTGGCAAAGAGCGGA TT CACACACACACACACACAC	Sigma
14[175]12[176]R4×7	CATGTAATAGAATATAAAGTACCAAGCCGT TT CACACACACACACACACAC	Sigma
6[175]4[176]R4×7	CAGCAAAAGGAAACGTCACCAATGAGCCGC TT CACACACACACACACACAC	Sigma
22[239]20[240]R4×7	TTAACACCAGCACTAACAACTAATCGTTATTA TT CACACACACACACACACAC	Sigma
14[239]12[240]R4×7	AGTATAAAGTTCAGCTAATGCAGATGTCTTTC TT CACACACACACACACACAC	Sigma
6[239]4[240]R4×7	GAAATTATTGCCTTTAGCGTCAGACCGGAACC TT CACACACACACACACACAC	Sigma
R5×5 Docking Strand Staples
22[47]20[48]R5×5	CTCCAACGCAGTGAGACGGGCAACCAGCTGCA TT CTTCTTCTTCTTCTTCTTC	Sigma
14[47]12[48]R5×5	AACAAGAGGGATAAAAATTTTTAGCATAAAGC TT CTTCTTCTTCTTCTTCTTC	Sigma
6[47]4[48]R5×5	TACGTTAAAGTAATCTTGACAAGAACCGAACT TT CTTCTTCTTCTTCTTCTTC	Sigma
22[111]20[112]R5×5	GCCCGAGAGTCCACGCTGGTTTGCAGCTAACT TT CTTCTTCTTCTTCTTCTTC	Sigma
14[111]12[112]R5×5	GAGGGTAGGATTCAAAAGGGTGAGACATCCAA TT CTTCTTCTTCTTCTTCTTC	Sigma
6[111]4[112]R5×5	ATTACCTTTGAATAAGGCTTGCCCAAATCCGC TT CTTCTTCTTCTTCTTCTTC	Sigma
22[175]20[176]R5×5	ACCTTGCTTGGTCAGTTGGCAAAGAGCGGA TT CTTCTTCTTCTTCTTCTTC	Sigma
14[175]12[176]R5×5	CATGTAATAGAATATAAAGTACCAAGCCGT TT CTTCTTCTTCTTCTTCTTC	Sigma
6[175]4[176]R5×5	CAGCAAAAGGAAACGTCACCAATGAGCCGC TT CTTCTTCTTCTTCTTCTTC	Sigma
22[239]20[240]R5×5	TTAACACCAGCACTAACAACTAATCGTTATTA TT CTTCTTCTTCTTCTTCTTC	Sigma
14[239]12[240]R5×5	AGTATAAAGTTCAGCTAATGCAGATGTCTTTC TT CTTCTTCTTCTTCTTCTTC	Sigma
6[239]4[240]R5×5	GAAATTATTGCCTTTAGCGTCAGACCGGAACC TT CTTCTTCTTCTTCTTCTTC	Sigma
R6×5 Docking Strand Staples
22[47]20[48]R6×5	CTCCAACGCAGTGAGACGGGCAACCAGCTGCA TT ACAACAACAACAACAACAAC	Sigma
14[47]12[48]R6×5	AACAAGAGGGATAAAAATTTTTAGCATAAAGC TT ACAACAACAACAACAACAAC	Sigma
6[47]4[48]R6×5	TACGTTAAAGTAATCTTGACAAGAACCGAACT TT ACAACAACAACAACAACAAC	Sigma
22[111]20[112]R6×5	GCCCGAGAGTCCACGCTGGTTTGCAGCTAACT TT ACAACAACAACAACAACAAC	Sigma
14[111]12[112]R6×5	GAGGGTAGGATTCAAAAGGGTGAGACATCCAA TT ACAACAACAACAACAACAAC	Sigma
6[111]4[112]R6×5	ATTACCTTTGAATAAGGCTTGCCCAAATCCGC TT ACAACAACAACAACAACAAC	Sigma
22[175]20[176]R6×5	ACCTTGCTTGGTCAGTTGGCAAAGAGCGGA TT ACAACAACAACAACAACAAC	Sigma
14[175]12[176]R6×5	CATGTAATAGAATATAAAGTACCAAGCCGT TT ACAACAACAACAACAACAAC	Sigma
6[175]4[176]R6×5	CAGCAAAAGGAAACGTCACCAATGAGCCGC TT ACAACAACAACAACAACAAC	Sigma
22[239]20[240]R6×5	TTAACACCAGCACTAACAACTAATCGTTATTA TT ACAACAACAACAACAACAAC	Sigma
14[239]12[240]R6×5	AGTATAAAGTTCAGCTAATGCAGATGTCTTTC TT ACAACAACAACAACAACAAC	Sigma
6[239]4[240]R6×5	GAAATTATTGCCTTTAGCGTCAGACCGGAACC TT ACAACAACAACAACAACAAC	Sigma
R7×5 Docking Strand Staples
22[47]20[48]R7×5	CTCCAACGCAGTGAGACGGGCAACCAGCTGCA TT TTCCTTCCTTCCTTCCTTCCTTCC	Sigma
14[47]12[48]R7×5	AACAAGAGGGATAAAAATTTTTAGCATAAAGC TT TTCCTTCCTTCCTTCCTTCCTTCC	Sigma
6[47]4[48]R7×5	TACGTTAAAGTAATCTTGACAAGAACCGAACT TT TTCCTTCCTTCCTTCCTTCCTTCC	Sigma
22[111]20[112]R7×5	GCCCGAGAGTCCACGCTGGTTTGCAGCTAACT TT TTCCTTCCTTCCTTCCTTCCTTCC	Sigma
14[111]12[112]R7×5	GAGGGTAGGATTCAAAAGGGTGAGACATCCAA TT TTCCTTCCTTCCTTCCTTCCTTCC	Sigma
6[111]4[112]R7×5	ATTACCTTTGAATAAGGCTTGCCCAAATCCGC TT TTCCTTCCTTCCTTCCTTCCTTCC	Sigma
22[175]20[176]R7×5	ACCTTGCTTGGTCAGTTGGCAAAGAGCGGA TT TTCCTTCCTTCCTTCCTTCCTTCC	Sigma
14[175]12[176]R7×5	CATGTAATAGAATATAAAGTACCAAGCCGT TT TTCCTTCCTTCCTTCCTTCCTTCC	Sigma
6[175]4[176]R7×5	CAGCAAAAGGAAACGTCACCAATGAGCCGC TT TTCCTTCCTTCCTTCCTTCCTTCC	Sigma
22[239]20[240]R7×5	TTAACACCAGCACTAACAACTAATCGTTATTA TT TTCCTTCCTTCCTTCCTTCCTTCC	Sigma
14[239]12[240]R7×5	AGTATAAAGTTCAGCTAATGCAGATGTCTTTC TT TTCCTTCCTTCCTTCCTTCCTTCC	Sigma
6[239]4[240]R7×5	GAAATTATTGCCTTTAGCGTCAGACCGGAACC TT TTCCTTCCTTCCTTCCTTCCTTCC	Sigma
R8×5 Docking Strand Staples
22[47]20[48]R8×5	CTCCAACGCAGTGAGACGGGCAACCAGCTGCA TT AACCAACCAACCAACCAACCAACC	Sigma
14[47]12[48]R8×5	AACAAGAGGGATAAAAATTTTTAGCATAAAGC TT AACCAACCAACCAACCAACCAACC	Sigma
6[47]4[48]R8×5	TACGTTAAAGTAATCTTGACAAGAACCGAACT TT AACCAACCAACCAACCAACCAACC	Sigma
22[111]20[112]R8×5	GCCCGAGAGTCCACGCTGGTTTGCAGCTAACT TT AACCAACCAACCAACCAACCAACC	Sigma
14[111]12[112]R8×5	GAGGGTAGGATTCAAAAGGGTGAGACATCCAA TT AACCAACCAACCAACCAACCAACC	Sigma
6[111]4[112]R8×5	ATTACCTTTGAATAAGGCTTGCCCAAATCCGC TT AACCAACCAACCAACCAACCAACC	Sigma
22[175]20[176]R8×5	ACCTTGCTTGGTCAGTTGGCAAAGAGCGGA TT AACCAACCAACCAACCAACCAACC	Sigma
14[175]12[176]R8×5	CATGTAATAGAATATAAAGTACCAAGCCGT TT AACCAACCAACCAACCAACCAACC	Sigma
6[175]4[176]R8×5	CAGCAAAAGGAAACGTCACCAATGAGCCGC TT AACCAACCAACCAACCAACCAACC	Sigma
22[239]20[240]R8×5	TTAACACCAGCACTAACAACTAATCGTTATTA TT AACCAACCAACCAACCAACCAACC	Sigma
14[239]12[240]R8×5	AGTATAAAGTTCAGCTAATGCAGATGTCTTTC TT AACCAACCAACCAACCAACCAACC	Sigma
6[239]4[240]R8×5	GAAATTATTGCCTTTAGCGTCAGACCGGAACC TT AACCAACCAACCAACCAACCAACC	Sigma
R9×5 Docking Strand Staples
22[47]20[48]R9×5	CTCCAACGCAGTGAGACGGGCAACCAGCTGCA TT CCTCCCTCCCTCCCTCCCTCCCTCC	Sigma
14[47]12[48]R9×5	AACAAGAGGGATAAAAATTTTTAGCATAAAGC TT CCTCCCTCCCTCCCTCCCTCCCTCC	Sigma
6[47]4[48]R9×5	TACGTTAAAGTAATCTTGACAAGAACCGAACT TT CCTCCCTCCCTCCCTCCCTCCCTCC	Sigma
22[111]20[112]R9×5	GCCCGAGAGTCCACGCTGGTTTGCAGCTAACT TT CCTCCCTCCCTCCCTCCCTCCCTCC	Sigma
14[111]12[112]R9×5	GAGGGTAGGATTCAAAAGGGTGAGACATCCAA TT CCTCCCTCCCTCCCTCCCTCCCTCC	Sigma
6[111]4[112]R9×5	ATTACCTTTGAATAAGGCTTGCCCAAATCCGC TT CCTCCCTCCCTCCCTCCCTCCCTCC	Sigma
22[175]20[176]R9×5	ACCTTGCTTGGTCAGTTGGCAAAGAGCGGA TT CCTCCCTCCCTCCCTCCCTCCCTCC	Sigma
14[175]12[176]R9×5	CATGTAATAGAATATAAAGTACCAAGCCGT TT CCTCCCTCCCTCCCTCCCTCCCTCC	Sigma
6[175]4[176]R9×5	CAGCAAAAGGAAACGTCACCAATGAGCCGC TT CCTCCCTCCCTCCCTCCCTCCCTCC	Sigma
22[239]20[240]R9×5	TTAACACCAGCACTAACAACTAATCGTTATTA TT CCTCCCTCCCTCCCTCCCTCCCTCC	Sigma
14[239]12[240]R9×5	AGTATAAAGTTCAGCTAATGCAGATGTCTTTC TT CCTCCCTCCCTCCCTCCCTCCCTCC	Sigma
6[239]4[240]R9×5	GAAATTATTGCCTTTAGCGTCAGACCGGAACC TT CCTCCCTCCCTCCCTCCCTCCCTCC	Sigma
R10×5 Docking Strand Staples
22[47]20[48]R10×5	CTCCAACGCAGTGAGACGGGCAACCAGCTGCA TT CCCACCCACCCACCCACCCACCCAC	Sigma
14[47]12[48]R10×5	AACAAGAGGGATAAAAATTTTTAGCATAAAGC TT CCCACCCACCCACCCACCCACCCAC	Sigma
6[47]4[48]R10×5	TACGTTAAAGTAATCTTGACAAGAACCGAACT TT CCCACCCACCCACCCACCCACCCAC	Sigma
22[111]20[112]R10×5	GCCCGAGAGTCCACGCTGGTTTGCAGCTAACT TT CCCACCCACCCACCCACCCACCCAC	Sigma
14[111]12[112]R10×5	GAGGGTAGGATTCAAAAGGGTGAGACATCCAA TT CCCACCCACCCACCCACCCACCCAC	Sigma
6[111]4[112]R10×5	ATTACCTTTGAATAAGGCTTGCCCAAATCCGC TT CCCACCCACCCACCCACCCACCCAC	Sigma
22[175]20[176]R10×5	ACCTTGCTTGGTCAGTTGGCAAAGAGCGGA TT CCCACCCACCCACCCACCCACCCAC	Sigma
14[175]12[176]R10×5	CATGTAATAGAATATAAAGTACCAAGCCGT TT CCCACCCACCCACCCACCCACCCAC	Sigma
6[175]4[176]R10×5	CAGCAAAAGGAAACGTCACCAATGAGCCGC TT CCCACCCACCCACCCACCCACCCAC	Sigma
22[239]20[240]R10×5	TTAACACCAGCACTAACAACTAATCGTTATTA TT CCCACCCACCCACCCACCCACCCAC	Sigma
14[239]12[240]R10×5	AGTATAAAGTTCAGCTAATGCAGATGTCTTTC TT CCCACCCACCCACCCACCCACCCAC	Sigma
6[239]4[240]R10×5	GAAATTATTGCCTTTAGCGTCAGACCGGAACC TT CCCACCCACCCACCCACCCACCCAC	Sigma
R11×5 Docking Strand Staples
22[47]20[48]R11×5	CTCCAACGCAGTGAGACGGGCAACCAGCTGCA TT TTTCTTTCTTTCTTTCTTTCTTTCT	Sigma
14[47]12[48]R11×5	AACAAGAGGGATAAAAATTTTTAGCATAAAGC TT TTTCTTTCTTTCTTTCTTTCTTTCT	Sigma
6[47]4[48]R11×5	TACGTTAAAGTAATCTTGACAAGAACCGAACT TT TTTCTTTCTTTCTTTCTTTCTTTCT	Sigma
22[111]20[112]R11×5	GCCCGAGAGTCCACGCTGGTTTGCAGCTAACT TT TTTCTTTCTTTCTTTCTTTCTTTCT	Sigma
14[111]12[112]R11×5	GAGGGTAGGATTCAAAAGGGTGAGACATCCAA TT TTTCTTTCTTTCTTTCTTTCTTTCT	Sigma
6[111]4[112]R11×5	ATTACCTTTGAATAAGGCTTGCCCAAATCCGC TT TTTCTTTCTTTCTTTCTTTCTTTCT	Sigma
22[175]20[176]R11×5	ACCTTGCTTGGTCAGTTGGCAAAGAGCGGA TT TTTCTTTCTTTCTTTCTTTCTTTCT	Sigma
14[175]12[176]R11×5	CATGTAATAGAATATAAAGTACCAAGCCGT TT TTTCTTTCTTTCTTTCTTTCTTTCT	Sigma
6[175]4[176]R11×5	CAGCAAAAGGAAACGTCACCAATGAGCCGC TT TTTCTTTCTTTCTTTCTTTCTTTCT	Sigma
22[239]20[240]R11×5	TTAACACCAGCACTAACAACTAATCGTTATTA TT TTTCTTTCTTTCTTTCTTTCTTTCT	Sigma
14[239]12[240]R11×5	AGTATAAAGTTCAGCTAATGCAGATGTCTTTC TT TTTCTTTCTTTCTTTCTTTCTTTCT	Sigma
6[239]4[240]R11×5	GAAATTATTGCCTTTAGCGTCAGACCGGAACC TT TTTCTTTCTTTCTTTCTTTCTTTCT	Sigma
R12×5 Docking Strand Staples
22[47]20[48]R12×5	CTCCAACGCAGTGAGACGGGCAACCAGCTGCA AA AACAAACAAACAAACAAACAAACAA	Sigma
14[47]12[48]R12×5	AACAAGAGGGATAAAAATTTTTAGCATAAAGC AA AACAAACAAACAAACAAACAAACAA	Sigma
6[47]4[48]R12×5	TACGTTAAAGTAATCTTGACAAGAACCGAACT AA AACAAACAAACAAACAAACAAACAA	Sigma
22[111]20[112]R12×5	GCCCGAGAGTCCACGCTGGTTTGCAGCTAACT AA AACAAACAAACAAACAAACAAACAA	Sigma
14[111]12[112]R12×5	GAGGGTAGGATTCAAAAGGGTGAGACATCCAA AA AACAAACAAACAAACAAACAAACAA	Sigma
6[111]4[112]R12×5	ATTACCTTTGAATAAGGCTTGCCCAAATCCGC AA AACAAACAAACAAACAAACAAACAA	Sigma
22[175]20[176]R12×5	ACCTTGCTTGGTCAGTTGGCAAAGAGCGGA AA AACAAACAAACAAACAAACAAACAA	Sigma
14[175]12[176]R12×5	CATGTAATAGAATATAAAGTACCAAGCCGT AA AACAAACAAACAAACAAACAAACAA	Sigma
6[175]4[176]R12×5	CAGCAAAAGGAAACGTCACCAATGAGCCGC AA AACAAACAAACAAACAAACAAACAA	Sigma
22[239]20[240]R12×5	TTAACACCAGCACTAACAACTAATCGTTATTA AA AACAAACAAACAAACAAACAAACAA	Sigma
14[239]12[240]R12×5	AGTATAAAGTTCAGCTAATGCAGATGTCTTTC AA AACAAACAAACAAACAAACAAACAA	Sigma
6[239]4[240]R12×5	GAAATTATTGCCTTTAGCGTCAGACCGGAACC AA AACAAACAAACAAACAAACAAACAA	Sigma

### Sheet: Imager_Sequences
Name	Sequence	Manufacturer
R1	AGGAGGA[AmC3]	Sigma
R2	TGGTGGT[AmC3]	Sigma
R3	GAGAGAG[AmC3]	Sigma
R4	TGTGTGT[AmC3]	Sigma
R5	GAAGAAG[AmC3]	Sigma
R6	TTGTTGTT[AmC3]	Sigma
R7	GGAAGGA[AmC3]	Sigma
R8	GGTTGGT[AmC3]	Sigma
R9	GAGGGAG[AmC3]	Sigma
R10	TGGGTGG[AmC3]	Sigma
R11	GAAAGAAA[AmC3]	Sigma
R12	TGTTTGTT[AmC3]	Sigma
Note: [AmC3] Amine modification for fluorophore attachment.

### Sheet: Azide_Oligo_Sequences
Name	Sequence	Manufacturer
R1×5	[C3-Azid]TTTCCTCCTCCTCCTCCTCCT	Metabion
R2×5	[C3-Azid]TTACCACCACCACCACCACCA	Metabion
R3×7	[C3-Azid]TTCTCTCTCTCTCTCTCTCTC	Metabion
R4×7	[C3-Azid]TTACACACACACACACACACA	Metabion
R5×5	[C3-Azid]TTCTTCTTCTTCTTCTTCTTC	Metabion
R6×5	[C3-Azid]TTAACAACAACAACAACAACAA	Metabion
R7×5	[C3-Azid]TTTTCCTTCCTTCCTTCCTTCCTTCC	Metabion
R8×5	[C3-Azid]TTAACCAACCAACCAACCAACCAACC	Metabion
R9×5	[C3-Azid]TTCCTCCCTCCCTCCCTCCCTCCCTC	Metabion
R10×5	[C3-Azid]TTCCCACCCACCCACCCACCCACCCA	Metabion
R11×5	[C3-Azid]TTTTTCTTTCTTTCTTTCTTTCTTTC	Metabion
R12×5	[C3-Azid]TTAACAAACAAACAAACAAACAAACA	Metabion
Note: [C3-Azid] Azide modification for DBCO attachment.
