## supplementary table 3 for "High-Speed Multiplexed DNA-PAINT Imaging of Nuclear Organization using an Expanded Sequence Repertoire"

### Sheet: SupplementaryTable3_CrossTalk
		Target Origami
		R1	R2	R3	R4	R5	R6	R7	R8	R9	R10	R11	R12	Random
Imager	R1	100	4.1064	4.24819	4.64848	3.76902	4.27467	5.56649	3.43885	31.378	4.85793	4.78364	4.048	4.53683
	R2	7.90514	100	9.49456	9.40203	9.32697	9.44326	7.603	8.64749	7.64163	14.4057	7.60184	8.58112	10.9495
	R3	4.34093	4.99813	100	4.59431	3.63503	3.79279	4.12188	3.7254	4.24959	4.35054	4.78357	4.89784	3.01043
	R4	3.83117	4.14004	3.90921	100	2.25026	2.1668	3.61159	3.69926	3.31011	2.92166	3.8261	3.24337	3.16343
	R5	2.02644	2.57777	1.57924	2.40092	100	1.75343	2.14675	2.56654	2.06571	1.32379	3.53288	1.90467	1.9117
	R6	2.28846	2.74934	1.93671	1.85839	1.84633	100	2.50522	2.82057	2.49625	1.85263	2.229	3.14992	2.8264
	R7	2.76016	3.48107	3.57656	3.41082	3.16617	3.67514	100	4.59341	3.98078	3.70614	2.90467	3.03821	3.62848
	R8	1.27903	2.15098	2.00498	2.4387	1.79421	2.62751	1.89337	100	1.29932	2.17476	1.21015	1.31421	2.00643
	R9	5.4558	3.29424	4.2132	4.49712	4.2771	4.5333	3.1237	3.25609	100	4.86627	4.25287	3.25291	5.31115
	R10	5.38724	7.23915	4.13434	4.23102	4.08436	3.69645	5.70452	5.93595	6.70188	100	6.66566	5.65597	6.56064
	R11	6.42127	6.18027	7.0462	6.77759	6.78432	6.83153	6.23681	5.79232	7.1541	7.78196	100	7.41809	7.5132
	R12	2.17266	1.97062	3.32276	3.53358	3.16948	3.15538	2.31864	2.08632	2.45981	3.61832	3.91595	100	3.12722
