## supplementary table 4 for "High-Speed Multiplexed DNA-PAINT Imaging of Nuclear Organization using an Expanded Sequence Repertoire"

### Sheet: Supplementary Table 1
Antibody	Manufacturer	Catalog Number	Type	Dilution	Secondary label	Company	Catalog No.	Lot No.	Clone	Validation (source)
RNA Pol II Ser5P	Abcam	AB5131	Rabbit IgG	1:200	Nanobody	N/A	N/A	1093785-4	Polyclonal	Validated for ICC/IF, western blotting, ChIP, IP and IHC. Suitable for human, mouse, and rat samples. (https://www.abcam.com/en-us/products/primary-antibodies/rna-polymerase-ii-ctd-repeat-ysptsps-phospho-s5-antibody-ab5131)
RNA Pol II Ser2P	Abcam	AB5095	Rabbit IgG	1:200	Nanobody	N/A	N/A	10868763-2	Polyclonal	Suitable for IP, ChIP, Dot, WB, ICC/IF, Flow Cyt (Intra), IHC-P and reacts with Human, Mouse, Rat, Synthetic peptide samples. Cited in 24 publications. (https://www.abcam.com/en-us/products/primary-antibodies/rna-polymerase-ii-ctd-repeat-ysptsps-phospho-s5-antibody-ab5131)
H3K27ac	Cell Signalling Technology	8173	Rabbit IgG	1:200	Nanobody	N/A	N/A	8	D5E4	Validated for IF/F, western blotting, ChIP, C&R and C&T. Suitable for human, mouse, rat and monkey samples. 593 citations (https://www.cellsignal.com/products/primary-antibodies/acetyl-histone-h3-lys27-d5e4-xp-rabbit-mab/8173)
H3K27me3	Cell Signalling Technology	9751	Rabbit IgG	1:400	Nanobody	N/A	N/A	19	C36B11	Validated for IF/F, IHC, western blotting, ChIP, C&R and C&T. Suitable for human, mouse, rat and monkey samples. 717citations (https://www.cellsignal.com/products/primary-antibodies/tri-methyl-histone-h3-lys4-c42d8-rabbit-mab/9751)
H3K9me3	Abcam	AB8898	Rabbit IgG	1:400	Nanobody	N/A	N/A		Polyclonal	Suitable for WB, IHC and IF. Suitable for human and mouse samples. 1735 publications (https://www.abcam.com/en-us/products/primary-antibodies/histone-h3-tri-methyl-k9-antibody-chip-grade-ab8898)
H3K4me3	Abcam	AB8580	Rabbit IgG	1:400	Nanobody	N/A	N/A	1090826	Polyclonal	Suitable for WB, IHC and IF. Suitable for human samples. 2132 publications (https://www.abcam.com/en-us/products/primary-antibodies/histone-h3-tri-methyl-k4-antibody-chip-grade-ab8580)
CTCF	Abcam	AB188408	Rabbit IgG	1:400	Nanobody	N/A	N/A	10141855-2	EPR18253	Suitable for CUT&Tag, ChIC/CUT&RUN-seq, ChIP, WB, ICC/IF, ChIP-seq, IHC-P and reacts with Mouse, Human, Rat samples. Cited in 12 publications. (https://www.abcam.com/en-us/products/primary-antibodies/ctcf-antibody-epr18253-chip-grade-ab188408)
Lamin B1	Abcam	AB16048	Rabbit IgG	1:200	Nanobody	N/A	N/A	1022148-1	Polyclonal	Suitable for WB, IHC and IF. Suitable for human, mouse and rat samples. Specificity confirmed with LMNB1 knockout cell line validation. 1181publications (https://www.abcam.com/en-us/products/primary-antibodies/lamin-b1-antibody-nuclear-envelope-marker-ab16048)
SC35	Abcam	AB11826	Mouse IgG1	1:200	Antibody	Jackson Immunoresearch	715-005-150	1078259-8	Polyclonal	Suitable for IF. Suitable for human, mouse and rat samples. 138 publications (https://www.abcam.com/en-us/products/primary-antibodies/sc35-antibody-sc-35-nuclear-speckle-marker-ab11826)
